# The bacterial quorum sensing signal DSF hijacks *Arabidopsis thaliana* sterol biosynthesis to suppress plant innate immunity

**DOI:** 10.1101/2020.01.30.927731

**Authors:** Tuan Minh Tran, Zhiming Ma, Alexander Triebl, Sangeeta Nath, Yingying Cheng, Ben-Qiang Gong, Xiao Han, Junqi Wang, Jian-Feng Li, Markus R. Wenk, Federico Torta, Satyajit Mayor, Liang Yang, Yansong Miao

**Affiliations:** School of Biological Sciences, Nanyang Technological University, Singapore 637551, Singapore; Singapore Lipidomics Incubator (SLING), Department of Biochemistry, YLL School of Medicine, National University of Singapore, Singapore, Singapore; Institute for Stem Cell Biology and Regenerative Medicine, Bellary Road, Bangalore, 560065, India; Manipal Institute of Regenerative Medicine, Manipal Academy of Higher Education, Bangalore, 560065, India; Singapore Centre for Environmental Life Sciences Engineering, Nanyang Technological University, Singapore 637551; School of Life Sciences, Sun Yat-sen University, Guangzhou 510275, China; Department of Biology, Southern University of Science and Technology, Shenzhen, China, 518055; National Centre for Biological Sciences, Tata Institute for Fundamental Research, Bellary Road, Bangalore 560065, India; School of Medicine, Southern University of Science and Technology, Nanshan District, Shenzhen, China, 518055; School of Chemical and Biomedical Engineering, Nanyang Technological University, Singapore 637459, Singapore

**Author notes:** These authors contributed equally (Tuan Minh Tran, Zhiming Ma, Alexander Triebl, Sangeeta Nath). Syngenta, Münchwilen AG, Canton of Aargau, Switzerland. For correspondence: Yansong Miao.

**Keywords:** quorum sensing, plasma membrane, endocytosis, plant-pathogen interaction

## Abstract

Quorum sensing (QS) is a recognized phenomenon that is crucial for regulating population-related behaviors in bacteria. However, the direct specific effect of QS molecules on host biology is largely under-studied. In this work, we show that the QS molecule DSF (*cis*-11-methyl-dodecenoic acid) produced by *Xanthomonas campestris* pv. *campestris* can suppress pathogen-associated molecular pattern (PAMP)-triggered immunity (PTI) in *Arabidopsis thaliana*, mediated by flagellin-induced activation of flagellin receptor FLS2. The DSF-mediated attenuation of innate immunity results from the alteration of oligomerization states and endocytic internalization of plasma membrane FLS2. DSF altered the lipid profile of *Arabidopsis*, with a particular increase of the phytosterol species, which impairs the general endocytosis pathway mediated by clathrin and FLS2 nano-clustering on the plasma membrane. The DSF effect on receptor dynamics and host immune responses could be entirely reversed by sterol removal. Together, our results highlighted the importance of sterol homeostasis to plasma membrane organization and demonstrate a novel mechanism by which pathogenic bacteria use their communicating molecule to manipulate PAMP-triggered host immunity.

**SIGNIFICANCE STATEMENT:** Bacteria rely on small signalling molecules called quorum sensing (QS) signals to communicate and coordinate their behaviors. QS is known to regulate gene expression, production of virulence factors, and biofilm formation for pathogenic bacteria to effectively colonize their hosts and cause diseases. In this work, we found a class of QS molecule called diffusible-signal factor (DSF), produced by devastating phytopathogenic bacteria such as *Xanthomonas* spp. and *Xylella fastidiosa*, could communicate directly with plant host and subvert plant innate immunity by inducing plant sterol production and thereby, attenuating receptor signalling through hindering the receptor clustering and plant endocytosis. The results significantly enrich our understanding of the mechanisms in the tug-of-war between bacterial pathogenesis and host immunity.
