## Supplementary material for "The bacterial quorum sensing signal DSF hijacks *Arabidopsis thaliana* sterol biosynthesis to suppress plant innate immunity": Dataset S1

### Sheet: Table S1
	relative response per mg (analyte response relative to internal standard, roughly corresponds to pmol/mg= nmol/g)
Treatment:	DMSO								DSF									MbCD									DSF+MbCD
Sample ID:	A1	A2	A3	A4	A5	A6	AVERAGE	Relative Intensity	B1	B2	B3	B4	B5	B6	AVERAGE	Fold change (to DMSO)	Log2FC	C1	C2	C3	C4	C5	C6	AVERAGE	Fold change	Log2	D1	D2	D3	D4	D5	D6	AVERAGE	Fold change	Log2
Campesterol-Glc (16:0)	15.1727	9.53927	13.194	14.9034	3.8095	7.95918	10.763	7.78805	28.3124	5.26242	18.0505	17.5575	39.22	63.8052	28.7014	2.66666	1.41503	11.8757	7.13753	4.86223	7.2093	6.28216	3.55257	6.81991	0.633642	-0.658259	8.217	6.72935	5.77943	8.74269	3.70663	4.26718	6.24038	0.579798	-0.786378
Campesterol-Glc (18:2)	19.1203	6.97368	10.6066	12.3315	4.05116	7.34264	10.071	7.28728	16.1029	3.46207	13.6108	22.9993	34.1536	54.1238	24.0754	2.39057	1.25736	2.99477	4.11145	2.71517	7.27416	3.28017	1.99416	3.72831	0.370204	-1.43361	4.26033	3.78693	3.70839	3.26111	2.49271	1.62536	3.18914	0.316666	-1.65896
Campesterol-Glc (18:3)	2.44523	1.36416	1.54474	1.60665	0.385182	0.987311	1.38888	1.00498	2.83876	0.869781	1.38975	2.96012	4.15391	8.21398	3.40438	2.45117	1.29347	1.14055	0.700872	0.742999	0.735336	1.1039	0.629355	0.842168	0.606365	-0.721741	0.95876	1.24009	0.7827	1.04282	0.546554	0.337634	0.818092	0.589031	-0.763586
Sitosterol-Glc (16:0)	57.4214	29.8739	34.0732	56.337	12.6014	24.6289	35.8226	25.921	76.1404	13.2651	42.4321	62.3282	82.9661	274.286	91.903	2.5655	1.35924	27.2432	17.1549	27.0768	49.2991	31.3738	16.0223	28.0283	0.78242	-0.353984	30.4029	26.7064	25.3267	17.7391	11.131	10.6061	20.3187	0.567203	-0.818063
Sitosterol-Glc (18:2)	88.5225	54.7327	43.5182	79.7015	18.7931	42.9821	54.7084	39.5866	86.0048	19.7403	61.0788	123.97	289.354	259.6	139.958	2.55826	1.35516	32.2188	40.3262	19.8278	41.9025	23.7315	31.9086	31.6526	0.578569	-0.789439	33.0788	33.8225	31.1763	25.9705	14.66	18.8539	26.2603	0.480005	-1.05888
Sitosterol-Glc (18:3)	36.3223	19.1461	25.4618	24.0668	12.195	24.6677	23.6433	17.1081	42.8154	11.4903	27.6469	42.1978	128.759	167.237	70.0244	2.96171	1.56643	18.5832	20.4437	15.8582	31.3882	19.6606	14.2506	20.0307	0.847207	-0.239214	22.9838	31.3512	14.429	15.178	11.0909	13.0997	18.0221	0.76225	-0.391665
Stigmasterol-Glc (16:0)	1.09283	0.424863	0.454156	0.850404	0.204947	0.546455	0.595609	0.430979	2.59596	0.370588	0.773669	3.57279	3.86683	11.4689	3.77479	6.33769	2.66396	0.630955	0.513226	0.482824	0.739137	0.495592	0.260012	0.520291	0.873544	-0.195048	0.434504	0.721709	0.330057	0.380828	0.40731	0.397425	0.445305	0.747647	-0.419572
Stigmasterol-Glc (18:2)	0.440969	0.241022	0.300271	0.126471	0.15284	0.147018	0.234765	0.169874	0.462954	0.139709	0.403977	0.507354	1.3015	1.68872	0.750701	3.19767	1.67702	0.187333	0.182144	0.118862	0.322698	0.228121	0.217763	0.209487	0.892326	-0.164357	0.386543	0.318945	0.14138	0.121706	0.123543	0.122559	0.202446	0.862335	-0.21368
Stigmasterol-Glc (18:3)	1.29361	0.51061	1.34802	1.15973	0.651669	0.866602	0.971708	0.703121	2.84867	0.680893	1.19512	2.70371	4.80749	10.2341	3.745	3.85404	1.94637	0.814382	0.419481	0.565167	0.741244	0.577175	0.470244	0.597949	0.615359	-0.7005	0.609278	0.654217	0.550216	0.50621	0.269269	0.482889	0.512013	0.526921	-0.924341
MGDG 34:5	89.6556	51.4158	57.3674	64.7056	37.2663	34.6279	55.8398	6.26428	76.0683	25.0391	79.8156	44.2386	116.594	159.159	83.4856	1.49509	0.580235	20.2768	19.9284	10.8429	20.5764	27.0241	19.064	19.6188	0.35134	-1.50906	18.8491	22.2188	38.8205	15.0734	17.1052	21.3088	22.2293	0.398091	-1.32883
MGDG 34:6	457.528	211.458	289.528	313.569	166.023	189.114	271.203	30.4244	406.195	125.298	348.907	229.2	575.989	938.999	437.431	1.61293	0.689682	116.304	85.0718	64.5427	152.667	180.317	106.579	117.58	0.433551	-1.20573	91.9172	179.617	188.293	105.186	110.756	112.237	131.334	0.484265	-1.04613
MGDG 36:4	22.9323	14.806	12.1402	15.6973	9.57578	7.20482	13.7261	1.53983	15.5817	5.69958	14.3982	10.7464	24.3801	39.156	18.327	1.3352	0.417053	5.20586	3.44343	3.05849	5.40265	6.68941	4.12051	4.65339	0.339019	-1.56056	5.32929	6.01232	11.0933	3.76117	4.77353	5.36137	6.05516	0.441143	-1.18068
MGDG 36:5	119.575	59.6706	63.756	63.106	46.3003	39.536	65.3239	7.32824	100.112	34.7958	117.972	55.3393	152.995	205.78	111.166	1.70176	0.76703	24.7571	16.9388	12.6571	29.5274	35.2168	19.9493	23.1744	0.354762	-1.49508	26.4897	36.5373	55.3417	25.964	27.945	29.8119	33.6816	0.515609	-0.955651
MGDG 36:6	783.092	339.049	541.729	536.088	341.38	370.502	485.307	54.4432	728.554	236.322	612.329	349.326	1030.16	1601.18	759.644	1.56529	0.646426	178.086	161.407	114.847	235.7	350.99	200.892	206.987	0.426507	-1.22936	218.284	332.095	393.556	203.54	218.271	244.601	268.391	0.553034	-0.854559
DGDG 34:1	25.2183	21.8685	15.4438	27.6632	11.3253	16.5116	19.6718	4.78068	23.9448	7.6405	23.2686	11.8391	46.1506	43.5253	26.0615	1.32481	0.40579	13.0979	8.97602	4.63197	12.2452	19.2528	8.68222	11.1477	0.566684	-0.819383	11.0856	15.0221	19.8682	9.16132	11.4876	7.87647	12.4169	0.631202	-0.663827
DGDG 34:2	135.708	45.8312	36.8611	47.7601	22.15	36.5533	54.1439	13.1582	60.633	15.1686	73.4444	50.3965	135.776	197.775	88.8656	1.64129	0.714827	17.6894	11.4292	7.67005	24.7215	33.6841	15.7925	18.4978	0.341642	-1.54944	16.447	27.2625	33.2313	13.4809	17.4564	21.5386	21.5694	0.398373	-1.32781
DGDG 34:3	373.043	142.749	184.359	234.173	103.684	118.168	192.696	46.8293	267.442	56.9917	215.549	121.466	336.677	677.521	279.274	1.4493	0.53536	65.1244	70.8385	36.9216	88.1345	117.191	60.7606	73.1618	0.379675	-1.39716	64.9121	99.3192	133.6	56.6388	74.0766	75.399	83.9909	0.435873	-1.19802
DGDG 34:4	36.1566	17.1803	15.893	23.8701	9.16324	14.0312	19.3824	4.71036	20.0713	9.04522	25.1822	16.3051	47.7447	46.622	27.4951	1.41856	0.504425	7.41646	10.9384	5.41348	10.8255	15.8272	9.80352	10.0374	0.517863	-0.949357	8.43662	12.5306	18.6797	6.82884	8.23468	9.34939	10.6766	0.550842	-0.860291
DGDG 34:5	38.8459	10.475	18.4052	26.5247	11.06	14.5035	19.969	4.85291	24.387	7.28168	27.0445	12.0854	45.9937	36.2437	25.506	1.27728	0.353074	12.8454	12.7712	9.23729	12.7625	25.667	8.30733	13.5984	0.680977	-0.554321	9.58901	24.9413	14.9063	11.2256	10.5281	11.3766	13.7612	0.689125	-0.537162
DGDG 34:6	49.6539	25.4519	28.2684	37.511	9.46564	28.0364	29.7312	7.22534	31.6866	9.09968	27.7987	23.2421	52.2505	90.435	39.0854	1.31463	0.394653	23.9908	16.7789	13.4477	22.5797	26.6412	19.1353	20.429	0.687122	-0.541363	14.5217	31.2135	39.6006	14.7414	22.755	22.751	24.2639	0.816108	-0.293168
DGDG 36:6	117.136	62.7299	81.3079	91.3026	52.3843	50.4864	75.8912	18.4432	113.574	36.2952	107.926	66.069	177.932	266.226	128.004	1.68667	0.75418	27.3118	22.8681	15.3555	30.097	51.3587	26.1376	28.8548	0.380213	-1.39512	30.917	43.136	60.9624	22.9228	32.0433	29.2561	36.5396	0.481474	-1.05447
HexCer t18:1/h16:0	536.831	175.036	354.02	299.265	263.579	204.928	305.61	4.06181	335.032	156.781	394.494	196.702	711.164	828.448	437.103	1.43027	0.516283	100.134	68.89	49.4014	144.695	100.503	104.185	94.6348	0.309659	-1.69125	118.254	98.1849	179.754	125.363	150.941	95.0851	127.93	0.418607	-1.25633
HexCer t18:1/h20:0	211.272	56.7379	134.876	105.778	80.0623	76.9955	110.954	1.47467	162.356	63.4912	140.83	104.806	404.985	528.973	234.24	2.11115	1.07803	35.4096	25.7932	20.688	52.2032	41.7403	38.1595	35.6656	0.321446	-1.63735	37.2866	39.5459	79.1594	38.3375	63.2621	28.2527	47.6407	0.429375	-1.21969
HexCer t18:1/h22:0	1128.69	358.339	683.266	552.621	522.955	437.683	613.926	8.1596	964.269	403.93	824.353	514.831	1783.12	2196.83	1114.56	1.81546	0.860332	256.877	187.054	165.828	353.474	216.794	287.787	244.635	0.398477	-1.32743	277.655	324.886	525.934	275.527	349.232	240.978	332.369	0.541382	-0.88528
HexCer t18:1/h22:1	198.924	60.3573	103.226	103.723	69.2043	103.216	106.442	1.4147	175.689	55.3431	126.598	53.7062	237.007	233.333	146.946	1.38053	0.465222	40.77	29.144	22.3609	65.0549	62.7061	47.8857	44.6536	0.419512	-1.25321	47.7014	47.0631	99.1066	60.5961	65.7101	41.4166	60.2657	0.566185	-0.820655
HexCer t18:1/h24:0	5414.86	1356.63	2590.45	2115.73	1215.53	2012.3	2450.92	32.5748	3166.21	1249.81	2603.95	1292.72	5562.19	6406.05	3380.15	1.37914	0.463766	1240.69	902.811	690.549	1930.44	1319.35	1385.87	1244.95	0.507953	-0.977234	1136.51	1449.12	2277.88	1259.42	1961.94	1012.06	1516.15	0.618607	-0.692905
HexCer t18:1/h24:1	5879.06	1439.75	3041.81	2984.54	2420.13	2404.01	3028.22	40.2476	3338.01	1432.62	3262.5	1828.05	7439.57	6092.26	3898.84	1.2875	0.364575	1449.73	926.305	825.303	2337.88	1257.65	1709.23	1417.68	0.468158	-1.09493	1578.88	1489.63	2656.14	1170.64	1916.87	1115.57	1654.62	0.546401	-0.871967
HexCer t18:1/h26:0	1126.76	429.873	708.213	633.184	449.543	632.993	663.428	8.81752	725.61	319.468	625.645	407.101	1528.16	1329.81	822.633	1.23997	0.310308	413.738	265.602	185.373	416.421	401.797	411.926	349.143	0.526271	-0.926123	374.002	406.803	561.119	362.987	552.447	323.721	430.18	0.64842	-0.625001
HexCer t18:1/h26:1	456.59	127.032	296.649	238.191	160.133	188.287	244.48	3.24935	255.234	127.964	217.626	152.921	532.378	571.945	309.678	1.26668	0.341052	119.848	97.336	78.3537	171.958	104.648	144.021	119.361	0.488223	-1.03439	104.649	153.826	268.643	124.215	187.014	96.7935	155.857	0.637502	-0.649497
CerOH t18:1/h16:0	1.53951	0.784091	1.97512	1.62657	0.849237	0.845682	1.27004	10.5839	1.93705	0.802067	0.888072	1.43604	2.79623	6.2933	2.35879	1.85726	0.893178	0.649012	0.66504	0.441321	0.602316	0.699669	0.637474	0.615805	0.484872	-1.04432	0.684259	0.739515	1.33378	1.06585	1.00479	0.560568	0.898126	0.707166	-0.499879
CerOH t18:1/h24:1	13.7407	5.23724	13.8666	11.5383	7.83213	6.52758	9.79043	81.5891	9.53435	5.26476	8.66738	9.57475	23.3543	26.0603	13.7426	1.40368	0.489214	14.4847	7.45264	8.12014	8.68727	10.5875	9.0902	9.73709	0.994552	-0.00788141	9.21178	12.2865	19.9504	18.1678	7.63557	10.9822	13.039	1.33182	0.413394
CerOH t18:1/h26:1	1.5669	0.57626	0.778596	1.32398	0.424849	0.964689	0.939212	7.82698	0.669433	0.603899	0.912545	0.956921	1.18538	1.61616	0.990722	1.05484	0.07703	1.39879	0.687031	0.944872	0.899659	0.904538	0.599211	0.905684	0.964302	-0.0524433	0.77115	1.53878	1.70191	1.49856	0.532966	0.919964	1.16056	1.23567	0.305293
LPC 16:0	23.5517	12.7919	19.6256	11.0879	11.0413	6.36018	14.0764	11.9485	23.1887	12.282	8.24035	16.8811	46.4822	65.7706	28.8075	2.04651	1.03316	18.2315	14.8083	6.3439	11.5231	9.55234	8.29943	11.4598	0.814112	-0.296701	7.78338	14.4961	12.6708	14.1348	7.72465	13.8328	11.7737	0.836415	-0.257708
LPC 18:1	12.9031	4.19095	6.11041	5.28279	2.66961	3.86283	5.83662	4.95429	7.06255	2.92202	3.56741	4.54339	11.6081	22.2679	8.6619	1.48406	0.569549	4.86507	3.11046	2.08032	3.12212	2.23896	2.70855	3.02091	0.517579	-0.95015	3.45204	3.85709	4.61914	6.57072	3.18172	2.72183	4.06709	0.696823	-0.521137
LPC 18:2	107.539	38.6298	56.7323	55.26	21.6653	29.4417	51.5447	43.7526	65.1264	30.7	28.0677	62.9151	135.041	161.566	80.5694	1.5631	0.644407	39.2419	45.3082	21.1663	46.5888	42.706	21.2889	36.05	0.699393	-0.515826	36.7012	31.1196	58.8878	53.3065	30.4537	35.9985	41.0779	0.796936	-0.327464
LPC 18:3	92.5303	31.5716	49.4214	45.8109	22.2536	36.5222	46.3517	39.3446	53.7559	28.5729	25.6878	59.0563	132.854	144.59	74.0862	1.59835	0.676584	56.7158	35.9908	21.7703	27.5104	37.1977	18.1791	32.894	0.709662	-0.494796	49.6904	41.4248	56.614	51.384	39.46	26.6826	44.2093	0.95378	-0.0682711
PC 32:0	18.4839	9.26928	15.8678	11.4484	9.76602	8.77903	12.2691	0.207863	14.261	6.13093	11.8422	9.83843	27.3653	29.6089	16.5078	1.34548	0.428119	12.6632	6.30785	12.2061	11.7862	21.7431	11.9065	12.7688	1.04073	0.0575967	12.1365	15.834	25.0968	11.2413	10.0181	18.2976	15.4374	1.25823	0.3314
PC 32:1	112.628	40.6642	153.502	59.4497	61.6591	55.9618	80.644	1.36627	86.0686	42.0669	92.898	45.7517	148.05	237.959	108.799	1.34913	0.432027	36.3016	40.4561	31.8513	51.0901	55.0478	28.5837	40.5551	0.50289	-0.991684	46.0433	54.1359	108.771	55.281	59.011	47.6693	61.8185	0.76656	-0.383529
PC 32:3	186.737	83.3758	226.263	103.538	84.5431	127.75	135.368	2.2934	114.6	55.8545	126.065	84.9387	307.792	357.957	174.535	1.28934	0.36663	64.0014	68.3039	58.606	97.9614	77.6374	53.8522	70.0604	0.517556	-0.950213	88.6158	85.4432	125.113	71.2289	84.8936	80.6899	89.3308	0.659912	-0.599654
PC 34:1	551.016	226.631	443.735	306.202	248.373	242.225	336.364	5.69867	413.169	169.546	300.351	179.471	868.527	1238.86	528.321	1.57068	0.651394	168.811	153.62	125.344	195.094	267.94	185.529	182.723	0.54323	-0.880364	136.78	186.789	342.751	173.42	203.098	209.242	208.68	0.6204	-0.68873
PC 34:2	1297.43	642.129	1231.32	709.022	702.153	556.807	856.477	14.5104	993.879	403.488	981.018	613.528	2076.76	3403.79	1412.08	1.6487	0.721332	349.654	278.759	293.443	450.21	493.927	389.014	375.834	0.438814	-1.18832	379.795	363.511	787.901	405.224	410.419	441.541	464.732	0.542609	-0.882016
PC 34:3	1441.87	673.759	1393.05	828.002	665.418	552.096	925.699	15.6832	997.324	452.401	1032.53	663.942	2224.76	3799.45	1528.4	1.65108	0.723407	329.614	316.363	345.946	474.718	505.221	456.625	404.748	0.437235	-1.19352	383.063	396.644	804.1	411.897	421.362	478.146	482.535	0.521266	-0.939909
PC 34:4	166.33	87.6732	222.278	133.608	109.717	123.061	140.445	2.37941	171.257	60.0956	191.273	103.838	361.703	519.184	234.559	1.67011	0.739946	74.9686	71.4902	84.5275	108.428	124.244	116.71	96.7281	0.688727	-0.537995	86.1738	97.4938	182.464	89.7298	99.7869	123.854	113.25	0.806369	-0.310487
PC 34:6	61.3119	12.954	40.6024	54.1797	47.5019	32.1707	41.4534	0.702303	29.5104	18.1747	44.6883	23.5451	124.968	79.4407	53.3879	1.2879	0.365021	35.2929	28.6389	24.6011	28.569	48.0194	36.8317	33.6588	0.811967	-0.300506	15.4732	38.2119	35.0666	25.4921	17.6635	50.6052	30.4188	0.733806	-0.44653
PC 36:1	17.8393	9.99841	18.2955	13.3561	9.10371	14.4095	13.8338	0.234371	13.3964	8.06252	11.7882	7.69407	48.6412	45.2852	22.4779	1.62486	0.700316	9.40886	7.03634	9.45039	9.42581	13.5374	13.7677	10.4378	0.754513	-0.406382	7.88028	10.4314	18.1432	8.75988	10.3315	11.9686	11.2525	0.813406	-0.297952
PC 36:2	662.91	219.176	512.349	289.58	282.872	307.654	379.09	6.42254	394.787	173.785	388.517	236.043	935.144	785.876	485.692	1.2812	0.3575	206.696	152.074	197.804	269.262	278.102	206.229	218.361	0.576014	-0.795825	222.875	202.498	400.437	193.289	237.035	230.832	247.828	0.653743	-0.613205
PC 36:3	1287.55	559.258	1162.41	708.719	713.132	562.572	832.274	14.1004	996.634	404.235	839.129	631.122	1928.17	3055.63	1309.15	1.57298	0.653502	333.366	277.88	326.139	464.733	481.616	404.688	381.404	0.458267	-1.12574	366.775	372.179	790.825	344.385	394.121	429.173	449.576	0.540178	-0.888492
PC 36:4	1253.79	662.775	1169.41	708.725	667.994	550.073	835.461	14.1544	1013.77	418.629	936.151	619.893	1993.9	3354.89	1389.54	1.6632	0.733963	312.346	261.271	302.506	420.453	448.877	358.981	350.739	0.419815	-1.25217	351.127	324.855	756.808	326.409	398.651	368.951	421.133	0.504073	-0.988295
PC 36:5	912.153	410.052	869.727	541.189	440.278	373.794	591.199	10.0161	686.258	301.463	626.371	405.52	1334.42	2192.33	924.393	1.56359	0.644863	207.497	171.482	197.658	324.658	321.098	268.166	248.427	0.420208	-1.25082	264.909	226.852	514.013	206.387	219.054	268.911	283.354	0.479288	-1.06104
PC 36:6	718.192	326.075	697.198	378.568	334.165	306.084	460.047	7.79411	546.508	230.203	502.77	302.85	1040.45	1633.8	709.43	1.54208	0.624879	194.018	161.941	176.496	260.521	268.636	219.669	213.547	0.464184	-1.10723	202.114	220.691	414.671	202.849	239.318	224.126	250.628	0.544788	-0.876233
PC 38:3	24.8692	23.6704	28.6623	23.1885	17.2812	19.6158	22.8812	0.387653	27.6707	9.97539	21.8014	16.1731	55.9802	135.208	44.4682	1.94343	0.958608	17.6853	11.541	15.1457	11.1572	17.3881	17.8924	15.135	0.661457	-0.59628	18.0964	14.6695	35.7783	14.7394	12.4548	21.3301	19.5114	0.852726	-0.229846
PC 38:4	150.061	95.085	115.295	95.8899	76.3233	43.6197	96.0456	1.6272	150.346	51.2793	127.144	78.0814	240.857	416.735	177.407	1.84711	0.885272	53.1446	46.3328	53.3322	72.0911	83.8389	62.1225	61.8103	0.643552	-0.635871	53.1664	56.4267	113.911	50.8613	70.9496	71.4895	69.4674	0.723275	-0.467383
PC 38:5	168.952	76.3224	185.76	108.043	81.4016	82.1839	117.11	1.98408	151.594	58.343	148.841	67.2092	212.724	324.01	160.454	1.37011	0.454287	40.2336	33.0917	57.9908	48.453	54.9014	60.6637	49.2224	0.420307	-1.25048	52.1584	51.4876	89.1409	49.607	48.6205	61.1411	58.6926	0.501173	-0.99662
PC 38:6	39.4538	13.6135	31.8089	19.6167	15.8979	13.7471	22.3563	0.37876	23.8589	11.446	21.3579	11.1063	44.6293	90.5418	33.8234	1.51292	0.597338	10.0704	8.52199	10.0632	11.3196	13.7949	14.6362	11.4011	0.50997	-0.971514	9.28136	9.92857	20.0029	9.27995	12.7652	14.3311	12.5982	0.563518	-0.827466
PC 40:2	1.48927	0.774351	1.63559	1.13801	0.742256	0.841597	1.10351	0.0186957	0.9308	0.499364	1.27704	0.726147	1.89655	3.78097	1.51848	1.37604	0.460524	0.845643	0.478371	0.502974	0.952018	0.712168	0.739566	0.705123	0.63898	-0.646156	0.613224	0.933115	1.49118	0.759711	0.568973	0.962387	0.888098	0.804792	-0.313313
PC 40:3	2.18408	0.924172	2.3516	1.26476	1.05289	0.931266	1.45146	0.0245907	1.81006	0.737038	1.7737	0.847222	3.80527	5.25978	2.37218	1.63434	0.708705	0.958923	0.683136	0.896767	1.11215	1.54823	1.02828	1.03791	0.715082	-0.48382	0.955751	0.884655	1.39648	0.743314	0.711828	0.922413	0.93574	0.644688	-0.633327
PC 40:4	1.10437	0.465917	1.14005	0.575495	0.569997	0.652507	0.751388	0.01273	0.574245	0.279473	0.785475	0.293689	1.50678	1.29068	0.788391	1.04925	0.0693526	0.586776	0.356342	0.609239	0.527375	0.628408	0.746521	0.575777	0.766284	-0.384049	0.428134	0.495792	0.799005	0.379725	0.311876	0.5985	0.502172	0.668326	-0.581377
PC 40:5	0.255533	0.103929	0.244538	0.183312	0.108527	0.145491	0.173555	0.00294037	0.169671	0.0647794	0.178615	0.121179	0.392138	0.276503	0.200481	1.15514	0.208072	0.145566	0.0924695	0.08122	0.0861337	0.128137	0.141675	0.112533	0.648402	-0.62504	0.117609	0.106958	0.183915	0.115909	0.122651	0.17859	0.137605	0.792862	-0.334859
LPE 16:0	36.3737	9.26703	11.1173	8.70531	4.54188	9.0069	13.1687	0.0830632	18.6454	7.80147	9.92407	7.90689	24.7889	116.635	30.9502	2.35029	1.23284	11.3223	7.36914	7.01181	7.72752	11.9479	3.9775	8.22603	0.624666	-0.678843	8.41626	10.2263	18.0342	4.36833	7.46307	10.862	9.89503	0.751406	-0.412335
PE 32:0	22.3327	8.28686	10.1439	13.9412	6.8345	4.56418	11.0172	0.0694926	29.9718	4.63598	10.792	6.7466	23.2877	36.6251	18.6765	1.69521	0.761467	3.82837	2.8318	2.46932	5.75632	11.2113	4.12335	5.03675	0.457171	-1.12919	6.46399	8.81147	7.30675	5.12687	3.80473	8.05859	6.5954	0.598645	-0.740227
PE 32:1	40.8458	18.9138	25.6268	26.0835	15.3792	17.9398	24.1315	0.152213	31.148	8.50827	36.0647	18.79	57.9055	68.9736	36.8984	1.52905	0.61264	14.9077	11.3057	8.86018	15.9612	30.1668	11.9156	15.5195	0.643124	-0.636831	12.1852	32.4174	25.7094	13.4939	18.6242	16.1303	19.7601	0.818849	-0.28833
PE 32:3	48.4122	27.9184	39.2099	38.3675	23.979	31.2477	34.8558	0.219858	53.5179	19.5459	67.3141	21.9044	105.085	96.9132	60.7134	1.74184	0.800616	19.0353	18.5737	16.5531	31.7792	34.6701	29.1767	24.9647	0.716227	-0.481511	25.3303	42.1536	35.1195	19.7644	22.2122	26.7966	28.5628	0.819455	-0.287263
PE 34:1	151.335	62.4277	68.9899	93.7308	49.5038	101.383	87.895	0.55441	112.073	34.7726	88.9894	52.6915	175.231	228.954	115.452	1.31352	0.393439	85.6105	57.4731	51.3535	72.9528	106.533	82.5354	76.0764	0.865537	-0.208333	61.7699	86.4052	105.13	75.8384	77.201	94.2058	83.425	0.949144	-0.0753018
PE 34:2	7715.93	3845.69	6011.88	5394.22	3260.02	3639.01	4977.79	31.3981	6265.47	2063.53	6476.69	3725.83	10180.2	13522.3	7039	1.41408	0.499865	2611.99	2076.32	1555.4	3582.04	3883.74	2784.24	2748.96	0.552244	-0.856623	2558.75	3957.93	4545.18	2018.35	3126.48	2955.19	3193.65	0.641579	-0.640301
PE 34:3	4759.57	2392.19	3751.68	3346.74	2443.23	2612.99	3217.73	20.2963	4621.33	1600.08	4609.3	2048.94	5835.57	7809.13	4420.73	1.37386	0.458238	1500.98	1642.29	1060.39	2321.97	3367.64	1582.19	1912.58	0.594386	-0.750528	1634.53	2551.63	3687.28	1707.25	1356.86	2564.22	2250.29	0.699341	-0.515933
PE 34:4	242.285	113.259	165.617	157.651	115.115	133.031	154.493	0.974486	201.089	54.9882	239.871	113.892	344.538	307.972	210.392	1.36182	0.445536	85.5388	74.8786	47.5428	80.3208	122.462	109.71	86.7422	0.561464	-0.832736	81.0598	115.389	132.114	66.0208	97.783	96.7251	98.1819	0.63551	-0.654013
PE 36:2	389.075	188.603	261.957	203.847	124.16	221.045	231.448	1.45989	363.009	101.199	317.405	182.232	503.624	477.796	324.211	1.40079	0.486245	217.757	153.378	119.032	207.657	281.884	182.044	193.625	0.836583	-0.25742	154.836	320.068	251.359	140.588	139.25	220.164	204.378	0.883039	-0.179451
PE 36:3	1252.14	530.703	790.502	846.28	493.843	572.699	747.695	4.71619	1060.31	298.851	1014.65	473.199	1767.36	1713.35	1054.62	1.4105	0.496202	441.917	394.734	192.407	538.872	701.392	464.652	455.662	0.609423	-0.714484	451.709	552.7	716.388	382.161	454.754	430.614	498.054	0.66612	-0.586146
PE 36:4	4610.15	2429.02	3000.65	3406.92	2144.58	2119.72	2951.84	18.6191	3772.46	1254.76	4158.07	1832.73	8723.18	8086.81	4638	1.57122	0.651888	1534.51	1476.25	1015.06	2067.72	2260.89	1583.51	1656.32	0.561115	-0.833631	1254.06	2460.31	2300.65	1668.4	2036.83	1750.82	1911.84	0.647679	-0.62665
PE 36:5	3276.63	1548.85	1800.46	2175.49	1473.54	1543.09	1969.68	12.424	2583.83	972.813	2569.05	1792.19	4607.74	4938.65	2910.71	1.47776	0.563414	1221.94	826.031	713.539	1313.94	2227.5	1287.15	1265.02	0.642246	-0.638802	982.578	1862.23	2165.57	1455.86	1252.56	1177.97	1482.79	0.752811	-0.40964
PE 36:6	1682.58	755.661	763.895	1352.02	689.425	765.646	1001.54	6.31734	1541.77	256.913	880.159	562.965	2509.65	2111.88	1310.55	1.30854	0.38796	759.335	680.559	441.061	711.597	1327.33	608.919	754.801	0.753641	-0.40805	565.78	1350.22	824.027	733.131	577.088	664.396	785.774	0.784567	-0.350031
PE 38:3	34.3715	9.97646	17.5766	20.2517	13.3325	14.7218	18.3718	0.115882	31.0323	8.57049	24.0916	14.7703	52.6288	46.6007	29.6157	1.61202	0.688872	12.4597	10.6623	8.64679	11.0359	23.5111	13.2271	13.2571	0.721604	-0.470722	11.7274	13.8395	20.1747	12.2288	7.24159	12.6038	12.9693	0.705937	-0.502388
PE 38:4	139.236	48.1521	73.1237	58.9725	40.1873	55.5421	69.2023	0.436503	125.37	28.4292	105.52	51.3502	180.702	230.73	120.35	1.73911	0.798347	44.1021	32.0256	19.2972	36.7875	47.989	41.1344	36.8893	0.533064	-0.907618	31.9177	61.3136	65.431	29.3969	42.8769	39.0257	44.9936	0.650175	-0.6211
PE 38:5	32.7295	21.0427	33.2253	27.4925	17.02	16.0159	24.5876	0.15509	41.3649	10.9744	31.4031	20.5355	52.6689	52.0612	34.8347	1.41675	0.50259	7.78954	5.88763	5.86808	14.4358	12.0191	8.60981	9.10166	0.370172	-1.43373	10.6814	16.218	19.649	8.24888	11.7639	11.9614	13.0871	0.532263	-0.909788
PE 42:2	200.306	100.106	115.67	145.467	95.9685	129.125	131.107	0.826977	173.296	46.734	117.558	64.7349	421.887	185.842	168.342	1.284	0.360647	109.435	82.5356	66.0521	124.206	191.51	99.8371	112.263	0.856265	-0.22387	82.8461	128.59	193.185	106.873	83.8219	113.613	118.155	0.901208	-0.150067
PE 42:3	196.877	89.151	182.623	188.749	74.6803	174.353	151.072	0.952909	119.61	49.8771	172.798	55.7603	268.901	250.652	152.933	1.01232	0.0176627	144.421	96.5495	65.9527	139.631	178.898	128.747	125.7	0.832052	-0.265254	72.89	181.765	147.686	104.767	74.0661	123.272	117.408	0.777163	-0.36371
PE 42:4	54.9276	32.5826	35.9021	38.8646	26.309	28.4462	36.172	0.22816	27.1233	10.8004	25.9169	17.8987	100.434	54.8411	39.5023	1.09207	0.127063	30.8777	32.3454	18.0354	26.1347	43.1739	31.3877	30.3258	0.838377	-0.254329	22.8853	44.7297	32.7129	21.1079	25.9278	34.3088	30.2787	0.837076	-0.25657
PG 32:0	328.172	215.911	902.724	290.922	187.099	562.176	414.501	45.6545	285.489	235.84	388.782	212.195	697.592	592.561	402.077	0.970026	-0.043904	207.996	249.757	73.5958	157.223	439	212.403	223.329	0.538791	-0.892202	104.477	178.125	342.766	224.532	209.483	342.597	233.663	0.563722	-0.826943
PG 32:1	243.158	267.467	960.557	239.997	212.394	473.709	399.547	44.0074	247.06	197.373	344.543	206.115	456.085	515.862	327.84	0.820529	-0.285374	129.472	153.97	60.9082	153.901	311.186	212.771	170.368	0.426403	-1.22971	154.595	205.314	252.231	162.318	112.583	314.393	200.239	0.501166	-0.996641
PG 34:1	91.5226	91.5515	130.156	55.6075	63.4071	130.918	93.8605	10.3381	74.9612	47.1897	100.627	96.8147	170.621	247.226	122.907	1.30946	0.388972	50.0279	46.7964	26.7772	32.5581	91.3537	36.0935	47.2678	0.503596	-0.989661	43.3803	50.6932	102.439	74.8533	28.6065	67.3466	61.2198	0.652242	-0.61652
PS 34:2	674.526	436.789	668.611	497.654	313.674	311.522	483.796	17.486	542.295	297.493	531.866	397.261	1004.84	1859.05	772.135	1.59599	0.674454	173.884	157.005	134.473	232.838	317.737	146.383	193.72	0.400417	-1.32043	115.607	166.722	281.673	210.389	133.787	154.36	177.09	0.366042	-1.44992
PS 34:3	899.861	523.091	792.084	847.73	489.248	576.239	688.042	24.8682	716.68	500.767	703.042	512.379	1489.41	2626.63	1091.49	1.58636	0.665723	342.861	244.581	252.97	550.625	537.989	308.188	372.869	0.541928	-0.883828	234.585	244.227	682.558	293.227	250.689	218.892	320.696	0.4661	-1.10129
PS 36:2	214.523	85.5636	263.849	155.309	99.2031	82.9805	150.238	5.43011	225.738	87.1946	136.139	106.156	344.916	383.078	213.87	1.42354	0.509485	26.4845	42.0859	29.8023	42.797	67.989	27.3302	39.4148	0.262349	-1.93044	31.2206	41.3024	98.8037	55.8149	35.1022	28.5357	48.4632	0.322576	-1.63229
PS 36:3	162.147	119.133	196.785	138.432	85.2725	110.044	135.302	4.89028	172.718	62.5988	177.405	114.585	243.486	452.777	203.928	1.50721	0.591877	35.915	39.8725	29.3589	74.4691	73.3585	44.4813	49.5759	0.366409	-1.44847	28.401	41.8403	82.4641	46.222	33.461	35.6834	44.6786	0.330214	-1.59853
PS 38:2	520.453	191.709	278.284	116.619	142.51	206.604	242.697	8.77187	434.978	155.805	271.163	168.345	494.805	785.398	385.082	1.58668	0.666013	82.9741	88.0707	68.0178	117.554	133.699	104.575	99.1484	0.408528	-1.29149	72.9099	63.9369	156.105	96.4418	70.9643	68.0915	88.0748	0.362901	-1.46235
PS 38:3	98.7944	53.5626	96.5849	73.5496	50.3793	60.8731	72.2907	2.61283	127.2	49.5841	87.6586	59.6406	181.258	268.845	129.031	1.78489	0.835837	25.7123	22.9227	22.0631	38.5524	45.9358	26.1842	30.2284	0.418151	-1.2579	19.0279	25.0203	66.4082	30.0957	20.0012	22.7465	30.55	0.422599	-1.24264
PS 40:2	329.839	172.178	367.604	161.498	203.375	214.235	241.455	8.72698	390.812	133.379	276.363	197.171	454.174	1013.76	410.944	1.70195	0.767188	104.89	154.449	162.757	143.357	312.616	159.651	172.953	0.716297	-0.481369	83.6177	144.814	210.498	122.774	84.7262	103.906	125.056	0.517928	-0.949178
PS 40:3	328.428	253.289	450.867	243.067	174.757	316.38	294.464	10.6429	448.062	205.712	264.188	264.053	786.444	953.406	486.977	1.65377	0.72576	199.173	147.396	147.705	164.227	372.083	219.265	208.308	0.707413	-0.499375	115.121	218.058	261.203	162.568	142.991	181.264	180.201	0.611961	-0.708489
PS 42:2	214.354	144.567	163.18	104.079	101.445	150.779	146.401	5.29141	167.024	94.4377	116.778	84.5163	281.135	437.777	196.945	1.34524	0.427867	76.1253	108.284	103.09	85.3788	208.972	93.64	112.582	0.768997	-0.37895	50.5563	107.343	213.682	80.3832	72.6791	72.4533	99.5162	0.679753	-0.556918
PS 42:3	388.481	224.507	248.583	154.29	185.418	262.136	243.903	8.81546	318.91	160.17	201.866	102.291	472.714	658.535	319.081	1.30823	0.387617	169.44	167.526	161.516	210.902	267.884	223.401	200.111	0.820456	-0.285501	95.9954	174.648	290.536	121.864	115.556	128.218	154.47	0.633325	-0.658981
PS 42:4	109.737	43.038	76.6572	66.6879	50.1026	62.8087	68.1719	2.46396	72.65	43.5807	65.7531	32.2106	133.14	154.024	83.5597	1.22572	0.29363	48.2192	42.2432	46.1826	54.3839	108.868	56.5743	59.4118	0.8715	-0.198427	30.2559	49.2724	81.2813	55.2825	28.5362	45.3666	48.3325	0.708979	-0.496185
Total sterols	221.832	122.806	130.501	191.084	52.8448	110.128	138.199		258.122	55.2813	166.582	278.797	588.583	850.658	366.337			95.6888	90.9894	72.2501	139.612	86.733	69.3057	92.4298			101.332	105.331	82.2241	72.9429	44.4279	49.7927	76.0085
						SEM:	24.604							SEM:	121.105								SEM:	10.3493								SEM:	10.3823
