## Supplementary material for "The bacterial quorum sensing signal DSF hijacks *Arabidopsis thaliana* sterol biosynthesis to suppress plant innate immunity": Dataset S2

### Sheet: Table S2
Fold change (Relative to DMSO control)
Sample ID:	DSF vs. DMSO						Mean	P-values	MbCD vs. DMSO						Mean	P-values	MbCD vs. DMSO						Mean	P-values
Campesterol-Glc (16:0)	2.63052	0.488935	1.67709	1.63128	3.64396	5.92818	2.66666	0.087	1.10338	0.663152	0.451753	0.669821	0.583679	0.330072	0.633642	0.0235	0.763447	0.625228	0.536971	0.812289	0.344385	0.396467	0.579798	0.0036
Campesterol-Glc (18:2)	1.59894	0.343768	1.35149	2.28372	3.3913	5.37424	2.39057	0.1139	0.297366	0.408247	0.269603	0.72229	0.325706	0.198011	0.370204	0.0003	0.423031	0.376024	0.368225	0.323813	0.247514	0.16139	0.316666	<0.0001
Campesterol-Glc (18:3)	2.04392	0.626247	1.00063	2.1313	2.99084	5.9141	2.45117	0.1239	0.821202	0.504631	0.534963	0.529446	0.794811	0.453139	0.606365	0.0015	0.690312	0.89287	0.563548	0.750833	0.393521	0.243098	0.589031	0.0132
Sitosterol-Glc (16:0)	2.12548	0.370301	1.1845	1.73991	2.31603	7.65678	2.5655	0.2008	0.760503	0.478884	0.755857	1.3762	0.87581	0.447268	0.78242	0.2229	0.848707	0.745519	0.707003	0.495194	0.310725	0.296071	0.567203	0.0038
Sitosterol-Glc (18:2)	1.57206	0.360828	1.11644	2.26601	5.28903	4.74516	2.55826	0.1122	0.588919	0.737111	0.362428	0.765925	0.433782	0.583249	0.578569	0.0014	0.604638	0.618232	0.569863	0.474708	0.267966	0.344626	0.480005	0.0004
Sitosterol-Glc (18:3)	1.81089	0.485988	1.16933	1.78477	5.44592	7.07334	2.96171	0.1107	0.785981	0.864672	0.670728	1.32757	0.831551	0.602735	0.847207	0.002	0.972106	1.32601	0.610277	0.641957	0.469094	0.554057	0.76225	0.0004
Stigmasterol-Glc (16:0)	4.3585	0.6222	1.29895	5.99855	6.49222	19.2557	6.33769	0.1113	1.05934	0.861682	0.810638	1.24098	0.832076	0.436549	0.873544	0.2968	0.729511	1.21171	0.554151	0.639391	0.683855	0.667258	0.747647	0.0422
Stigmasterol-Glc (18:2)	1.97199	0.595099	1.72077	2.16111	5.54382	7.19322	3.19767	0.0891	0.797961	0.775856	0.506302	1.37456	0.971698	0.927579	0.892326	0.4466	1.64651	1.35857	0.60222	0.518418	0.52624	0.522049	0.862335	0.5027
Stigmasterol-Glc (18:3)	2.93161	0.700718	1.22992	2.78243	4.94746	10.5321	3.85404	0.1107	0.838094	0.431695	0.581622	0.762826	0.59398	0.483935	0.615359	0.002	0.627018	0.673265	0.566236	0.520949	0.277109	0.496949	0.526921	0.0004
MGDG 34:5	1.36226	0.448411	1.42937	0.792242	2.088	2.85027	1.49509	0.2312	0.363125	0.356886	0.194179	0.368491	0.483957	0.341405	0.35134	<0.0001	0.337556	0.397903	0.695212	0.269939	0.306326	0.381606	0.398091	0.0002
MGDG 34:6	1.49775	0.462006	1.28652	0.845124	2.12383	3.46235	1.61293	0.22	0.428845	0.313683	0.237987	0.562926	0.664878	0.392988	0.433551	0.0007	0.338924	0.662296	0.694287	0.387849	0.408387	0.413847	0.484265	0.0007
MGDG 36:4	1.13519	0.415238	1.04897	0.78292	1.77619	2.85267	1.3352	0.4028	0.379269	0.250868	0.222824	0.393605	0.487351	0.300196	0.339019	<0.0001	0.388261	0.438023	0.808191	0.274016	0.347772	0.390598	0.441143	0.0007
MGDG 36:5	1.53255	0.532665	1.80595	0.847152	2.3421	3.15015	1.70176	0.1519	0.37899	0.259305	0.193759	0.452015	0.53911	0.30539	0.354762	<0.0001	0.405513	0.559324	0.847189	0.397466	0.427791	0.45637	0.515609	0.0007
MGDG 36:6	1.50122	0.486955	1.26174	0.719805	2.12269	3.29931	1.56529	0.2337	0.366955	0.332587	0.236649	0.485671	0.723233	0.413948	0.426507	0.0004	0.449786	0.684299	0.810944	0.419406	0.449759	0.504012	0.553034	0.0013
DGDG 34:1	1.21722	0.388398	1.18284	0.601831	2.34603	2.21257	1.32481	0.3718	0.665823	0.456288	0.235463	0.622477	0.978702	0.441353	0.566684	0.0116	0.563528	0.763638	1.00998	0.465708	0.58396	0.400394	0.631202	0.0108
DGDG 34:2	1.11985	0.280154	1.35647	0.930789	2.5077	3.65276	1.64129	0.2551	0.326712	0.21109	0.141661	0.456588	0.622122	0.291676	0.341642	0.0003	0.303764	0.503519	0.613759	0.248982	0.322409	0.397803	0.398373	0.0002
DGDG 34:3	1.3879	0.29576	1.1186	0.630352	1.7472	3.51602	1.4493	0.3924	0.337965	0.367619	0.191606	0.457376	0.608168	0.315319	0.379675	0.0002	0.336863	0.51542	0.69332	0.293929	0.384423	0.391285	0.435873	0.0003
DGDG 34:4	1.03554	0.466672	1.29923	0.841232	2.4633	2.40537	1.41856	0.2798	0.382639	0.564349	0.279299	0.558523	0.816577	0.505794	0.517863	0.0013	0.435272	0.646495	0.963743	0.352322	0.424853	0.482365	0.550842	0.0053
DGDG 34:5	1.22124	0.364649	1.35432	0.60521	2.30325	1.815	1.27728	0.3773	0.643268	0.63955	0.462581	0.639113	1.28534	0.416011	0.680977	0.0514	0.480194	1.249	0.746472	0.562151	0.527223	0.569715	0.689125	0.0323
DGDG 34:6	1.06577	0.306065	0.935002	0.78174	1.75743	3.04175	1.31463	0.4549	0.806924	0.564352	0.452311	0.759462	0.89607	0.643611	0.687122	0.0051	0.488432	1.04986	1.33195	0.495821	0.765358	0.765222	0.816108	0.2022
DGDG 36:6	1.49653	0.478253	1.42211	0.870575	2.34457	3.508	1.68667	0.1811	0.359882	0.301327	0.202336	0.396581	0.676741	0.344409	0.380213	0.0003	0.407387	0.568393	0.803287	0.302048	0.422227	0.385501	0.481474	0.001
HexCer t18:1/h16:0	1.09627	0.513009	1.29084	0.643637	2.32703	2.7108	1.43027	0.3081	0.327654	0.225418	0.161649	0.473463	0.328862	0.340907	0.309659	<0.0001	0.386945	0.321275	0.588182	0.410205	0.493901	0.311132	0.418607	<0.0001
HexCer t18:1/h20:0	1.46328	0.572232	1.26927	0.944589	3.65004	4.76752	2.11115	0.1644	0.319138	0.232468	0.186456	0.470496	0.376196	0.343923	0.321446	<0.0001	0.336055	0.356418	0.713446	0.345528	0.570167	0.254635	0.429375	0.0005
HexCer t18:1/h22:0	1.57066	0.657946	1.34276	0.838589	2.90446	3.57833	1.81546	0.1505	0.418416	0.304685	0.27011	0.57576	0.353127	0.468764	0.398477	<0.0001	0.452262	0.529194	0.856673	0.448796	0.56885	0.392519	0.541382	0.002
HexCer t18:1/h22:1	1.65056	0.519939	1.18937	0.50456	2.22664	2.19212	1.38053	0.2816	0.383027	0.273802	0.210077	0.611178	0.589112	0.449878	0.419512	0.0003	0.448146	0.442149	0.931089	0.569289	0.617335	0.389102	0.566185	0.0025
HexCer t18:1/h24:0	1.29185	0.509934	1.06244	0.527441	2.26943	2.61374	1.37914	0.0126	0.506213	0.368356	0.281751	0.787638	0.538309	0.565449	0.507953	0.0007	0.463707	0.591255	0.929398	0.513857	0.800491	0.412933	0.618607	0.0006
HexCer t18:1/h24:1	1.1023	0.473091	1.07737	0.603672	2.45675	2.01183	1.2875	0.3963	0.478741	0.305891	0.272538	0.772032	0.415311	0.564434	0.468158	0.0013	0.521391	0.491917	0.877129	0.386578	0.633002	0.368392	0.546401	0.002
HexCer t18:1/h26:0	1.09373	0.481542	0.943049	0.613633	2.30343	2.00445	1.23997	0.479	0.623636	0.400347	0.279417	0.627681	0.605638	0.620905	0.526271	0.0003	0.563741	0.613184	0.845787	0.547139	0.832715	0.487951	0.64842	0.0012
HexCer t18:1/h26:1	1.04399	0.523413	0.890158	0.625496	2.17759	2.33943	1.26668	0.479	0.490216	0.398135	0.320491	0.703363	0.428043	0.58909	0.488223	0.0004	0.428047	0.629195	1.09883	0.508078	0.764944	0.395916	0.637502	0.0218
CerOH t18:1/h16:0	1.52519	0.631531	0.699249	1.1307	2.20169	4.95521	1.85726	0.2627	0.511018	0.523638	0.347487	0.474251	0.550905	0.501933	0.484872	<0.0001	0.538771	0.582278	1.05019	0.839228	0.79115	0.441379	0.707166	0.0336
CerOH t18:1/h24:1	0.973844	0.537746	0.885291	0.97797	2.38542	2.66181	1.40368	0.3092	1.47948	0.761217	0.829395	0.887323	1.08142	0.928479	0.994552	>0.9999	0.940897	1.25495	2.03774	1.85567	0.779902	1.12173	1.33182	0.1693
CerOH t18:1/h26:1	0.712761	0.642984	0.971607	1.01886	1.2621	1.72076	1.05484	0.7738	1.48932	0.731497	1.00603	0.957887	0.963082	0.637993	0.964302	0.8053	0.821061	1.63837	1.81206	1.59555	0.567461	0.979506	1.23567	0.3019
LPC 16:0	1.64735	0.872521	0.585401	1.19925	3.30213	4.6724	2.04651	0.1707	1.29518	1.052	0.450675	0.818612	0.678606	0.589598	0.814112	0.2419	0.552938	1.02981	0.900142	1.00414	0.548765	0.982693	0.836415	0.1295
LPC 18:1	1.21004	0.500636	0.611211	0.778427	1.98884	3.8152	1.48406	0.3903	0.833541	0.532921	0.356425	0.534919	0.383605	0.464061	0.517579	0.0005	0.591445	0.660843	0.791405	1.12577	0.545131	0.466337	0.696823	0.0234
LPC 18:2	1.26349	0.595599	0.544531	1.22059	2.61988	3.13449	1.5631	0.2625	0.761317	0.879007	0.410639	0.903852	0.828522	0.413017	0.699393	0.0267	0.712027	0.603739	1.14246	1.03418	0.59082	0.698392	0.796936	0.0556
LPC 18:3	1.15974	0.616436	0.554194	1.27409	2.86623	3.11941	1.59835	0.2326	1.2236	0.776474	0.469676	0.593514	0.80251	0.3922	0.709662	0.0595	1.07203	0.893706	1.2214	1.10857	0.851318	0.575657	0.95378	0.721
PC 32:0	1.16235	0.499705	0.965209	0.801888	2.23043	2.4133	1.34548	0.3184	1.03212	0.514126	0.994864	0.960639	1.77219	0.970445	1.04073	0.7815	0.989195	1.29056	2.04553	0.916228	0.81653	1.49136	1.25823	0.2322
PC 32:1	1.06727	0.521637	1.15195	0.567329	1.83585	2.95073	1.34913	0.3769	0.450147	0.501662	0.394962	0.633526	0.682602	0.354443	0.50289	0.0002	0.570945	0.671295	1.34877	0.685494	0.731747	0.591107	0.76656	0.0842
PC 32:3	0.846581	0.412614	0.93128	0.627466	2.27375	2.64433	1.28934	0.517	0.472797	0.50458	0.432939	0.723669	0.57353	0.397821	0.517556	0.0002	0.65463	0.631193	0.924247	0.526188	0.627134	0.59608	0.659912	0.0016
PC 34:1	1.22834	0.504055	0.892935	0.533562	2.58211	3.68311	1.57068	0.3351	0.50187	0.456709	0.372643	0.580009	0.796579	0.551573	0.54323	0.0006	0.406643	0.555319	1.01899	0.515573	0.603806	0.62207	0.6204	0.0058
PC 34:2	1.16043	0.471102	1.14541	0.71634	2.42477	3.97417	1.6487	0.298	0.408247	0.325471	0.342617	0.525653	0.576696	0.454203	0.438814	0.002	0.443438	0.424426	0.919932	0.473129	0.479194	0.515532	0.542609	0.0048
PC 34:3	1.07737	0.488712	1.1154	0.717233	2.40333	4.10441	1.65108	0.2875	0.356071	0.341756	0.373713	0.512821	0.545773	0.493276	0.437235	0.0081	0.413809	0.42848	0.86864	0.444958	0.455182	0.516524	0.521266	0.0323
PC 34:4	1.21939	0.427895	1.36191	0.739355	2.57541	3.69672	1.67011	0.2627	0.533795	0.509028	0.601856	0.772036	0.884646	0.831005	0.688727	0.0018	0.613578	0.694179	1.29918	0.638898	0.710507	0.881869	0.806369	0.0028
PC 34:6	0.711894	0.438436	1.07804	0.567988	3.01466	1.91638	1.2879	0.5165	0.851386	0.690869	0.593465	0.689183	1.15839	0.888507	0.811967	0.1174	0.373268	0.921804	0.845928	0.614959	0.426104	1.22077	0.733806	0.0771
PC 36:1	0.968385	0.582815	0.852131	0.55618	3.51612	3.27353	1.62486	0.2965	0.680138	0.508635	0.68314	0.681362	0.978578	0.995224	0.754513	0.0335	0.569641	0.754054	1.31152	0.633225	0.746829	0.86517	0.813406	0.1496
PC 36:2	1.04141	0.458426	1.02487	0.622656	2.46681	2.07306	1.2812	0.4376	0.545243	0.401154	0.521785	0.710285	0.733603	0.544012	0.576014	0.0003	0.58792	0.534168	1.05631	0.509877	0.625272	0.608911	0.653743	0.0127
PC 36:3	1.19748	0.485699	1.00824	0.758311	2.31675	3.67142	1.57298	0.2892	0.400549	0.33388	0.391865	0.55839	0.578675	0.486244	0.458267	0.0001	0.44069	0.447184	0.950198	0.413788	0.473548	0.515663	0.540178	0.0045
PC 36:4	1.21343	0.501075	1.12052	0.741978	2.38659	4.01561	1.6632	0.2842	0.373861	0.312727	0.362083	0.503259	0.537281	0.429681	0.419815	<0.0001	0.420279	0.388834	0.905857	0.390693	0.477163	0.441613	0.504073	0.0017
PC 36:5	1.16079	0.509919	1.05949	0.685929	2.25714	3.70828	1.56359	0.291	0.350977	0.290058	0.334335	0.549152	0.543131	0.453597	0.420208	<0.0001	0.448088	0.383716	0.869441	0.3491	0.370525	0.454858	0.479288	0.002
PC 36:6	1.18794	0.500391	1.09287	0.658303	2.26162	3.55137	1.54208	0.2909	0.421734	0.35201	0.383647	0.566291	0.583932	0.477492	0.464184	<0.0001	0.439334	0.479714	0.901367	0.440932	0.520202	0.48718	0.544788	0.0017
PC 38:3	1.20932	0.435964	0.952807	0.70683	2.44656	5.90913	1.94343	0.3177	0.772919	0.504386	0.661927	0.487612	0.759931	0.781969	0.661457	0.0033	0.790884	0.641116	1.56365	0.644169	0.544322	0.932211	0.852726	0.3579
PC 38:4	1.56536	0.533905	1.32379	0.812962	2.50773	4.33893	1.84711	0.2029	0.553326	0.482404	0.55528	0.750593	0.872907	0.646802	0.643552	0.0029	0.553554	0.587499	1.18601	0.529553	0.738707	0.744329	0.723275	0.0382
PC 38:5	1.29446	0.498187	1.27095	0.573896	1.81644	2.7667	1.37011	0.3181	0.343553	0.282569	0.495181	0.413738	0.4688	0.518004	0.420307	<0.0001	0.445378	0.43965	0.761169	0.423592	0.415168	0.522081	0.501173	0.0005
PC 38:6	1.06721	0.511982	0.955342	0.496787	1.99627	4.04994	1.51292	0.3866	0.450449	0.381189	0.45013	0.506328	0.617048	0.654679	0.50997	0.0001	0.415156	0.444106	0.894733	0.415093	0.57099	0.641032	0.563518	0.0025
PC 40:2	0.843488	0.452522	1.15725	0.658032	1.71865	3.4263	1.37604	0.4228	0.766319	0.433499	0.455793	0.862715	0.645365	0.670192	0.63898	0.0059	0.555701	0.845586	1.3513	0.688448	0.515601	0.872112	0.804792	0.218
PC 40:3	1.24706	0.50779	1.22201	0.583702	2.62168	3.62378	1.63434	0.2731	0.66066	0.470653	0.617837	0.766225	1.06667	0.708445	0.715082	0.025	0.658475	0.609492	0.962118	0.512114	0.490421	0.635506	0.644688	0.0059
PC 40:4	0.764245	0.371942	1.04536	0.390862	2.00533	1.71773	1.04925	0.8618	0.780923	0.474245	0.810818	0.701867	0.836329	0.993522	0.766284	0.0173	0.569791	0.659835	1.06337	0.505365	0.415067	0.796526	0.668326	0.0261
PC 40:5	0.97762	0.37325	1.02915	0.698217	2.25944	1.59317	1.15514	0.5761	0.838729	0.532796	0.467978	0.49629	0.738306	0.816311	0.648402	0.0019	0.677644	0.616277	1.05969	0.66785	0.706696	1.02901	0.792862	0.058
LPE 16:0	1.41589	0.592426	0.753612	0.600432	1.88242	8.85697	2.35029	0.3491	0.859788	0.559596	0.532461	0.586811	0.9073	0.302043	0.624666	0.0121	0.639112	0.776563	1.36947	0.331721	0.566729	0.824838	0.751406	0.1565
PE 32:0	2.72045	0.420794	0.979556	0.612369	2.11376	3.32435	1.69521	0.2193	0.34749	0.257034	0.224133	0.522484	1.01762	0.374265	0.457171	0.0055	0.586717	0.799791	0.663212	0.465351	0.345344	0.731454	0.598645	0.0028
PE 32:1	1.29076	0.35258	1.49451	0.778651	2.39958	2.85824	1.52905	0.2146	0.617768	0.468506	0.367163	0.661428	1.2501	0.493778	0.643124	0.0545	0.504949	1.34336	1.06539	0.559181	0.771778	0.668435	0.818849	0.2419
PE 32:3	1.53541	0.560766	1.93122	0.62843	3.01484	2.7804	1.74184	0.1443	0.546115	0.532872	0.474902	0.911733	0.994673	0.837069	0.716227	0.0234	0.726717	1.20937	1.00757	0.567032	0.63726	0.768786	0.819455	0.1204
PE 34:1	1.27508	0.395615	1.01245	0.599482	1.99364	2.60486	1.31352	0.4006	0.974009	0.653884	0.58426	0.829999	1.21205	0.939022	0.865537	0.191	0.702769	0.98305	1.19608	0.862829	0.878332	1.0718	0.949144	0.6606
PE 34:2	1.25869	0.414547	1.30112	0.748491	2.04512	2.71652	1.41408	0.298	0.524728	0.417116	0.312468	0.719604	0.780214	0.559332	0.552244	0.002	0.514033	0.795118	0.913092	0.405471	0.628085	0.593674	0.641579	0.0048
PE 34:3	1.43621	0.49727	1.43247	0.636767	1.81356	2.42691	1.37386	0.2875	0.466471	0.510387	0.329546	0.721616	1.04659	0.49171	0.594386	0.0081	0.507975	0.792989	1.14592	0.530574	0.421681	0.796902	0.699341	0.0323
PE 34:4	1.30161	0.355927	1.55264	0.737197	2.23012	1.99343	1.36182	0.2627	0.553674	0.484673	0.307735	0.519899	0.792672	0.710129	0.561464	0.0018	0.524682	0.746888	0.855145	0.427338	0.632928	0.626081	0.63551	0.0028
PE 36:2	1.56843	0.437244	1.37139	0.787355	2.17597	2.06438	1.40079	0.2107	0.940847	0.662688	0.514294	0.897206	1.21792	0.786545	0.836583	0.1412	0.66899	1.38289	1.08603	0.607426	0.601646	0.951247	0.883039	0.4818
PE 36:3	1.4181	0.399696	1.35704	0.632877	2.36375	2.29151	1.4105	0.2738	0.59104	0.527935	0.257333	0.720711	0.938073	0.621446	0.609423	0.0045	0.604135	0.739206	0.958129	0.511119	0.608208	0.575923	0.66612	0.0055
PE 36:4	1.278	0.425076	1.40863	0.620876	2.95517	2.73958	1.57122	0.2515	0.519849	0.500113	0.343872	0.700486	0.765924	0.536447	0.561115	0.0015	0.42484	0.833484	0.779396	0.565207	0.690018	0.593127	0.647679	0.0024
PE 36:5	1.3118	0.493895	1.3043	0.909889	2.33934	2.50734	1.47776	0.2046	0.620375	0.419374	0.362262	0.667085	1.1309	0.653481	0.642246	0.0212	0.498853	0.945449	1.09945	0.739136	0.635921	0.598054	0.752811	0.0337
PE 36:6	1.5394	0.256518	0.878807	0.5621	2.5058	2.10863	1.30854	0.4125	0.758169	0.679514	0.440384	0.710504	1.3253	0.607983	0.753641	0.0981	0.564911	1.34815	0.822762	0.732005	0.576202	0.663376	0.784567	0.1006
PE 38:3	1.68913	0.466504	1.31134	0.803968	2.86466	2.53654	1.61202	0.1702	0.678196	0.580362	0.470657	0.600698	1.27974	0.719968	0.721604	0.0723	0.638337	0.753305	1.09814	0.66563	0.39417	0.686043	0.705937	0.0302
PE 38:4	1.81165	0.410813	1.5248	0.74203	2.61122	3.33413	1.73911	0.1731	0.637292	0.462782	0.278852	0.531594	0.693459	0.594408	0.533064	0.0004	0.461223	0.886004	0.945502	0.424796	0.619587	0.563936	0.650175	0.009
PE 38:5	1.68235	0.446339	1.27719	0.835197	2.14209	2.11737	1.41675	0.2197	0.316807	0.239455	0.23866	0.587114	0.488828	0.350168	0.370172	0.0002	0.434422	0.6596	0.79914	0.335489	0.478448	0.486481	0.532263	0.0017
PE 42:2	1.32179	0.356456	0.896652	0.493755	3.21788	1.41748	1.284	0.5275	0.834699	0.629527	0.503802	0.947362	1.46071	0.761491	0.856265	0.3428	0.631895	0.980801	1.47349	0.81516	0.639338	0.866564	0.901208	0.4971
PE 42:3	0.791743	0.330154	1.14381	0.369097	1.77995	1.65915	1.01232	0.9514	0.955975	0.639095	0.436564	0.924268	1.18419	0.852222	0.832052	0.2149	0.482485	1.20317	0.977586	0.693492	0.49027	0.815979	0.777163	0.1152
PE 42:4	0.749843	0.298584	0.716489	0.49482	2.77655	1.51612	1.09207	0.8358	0.853635	0.894212	0.4986	0.722511	1.19357	0.867734	0.838377	0.178	0.632679	1.23658	0.90437	0.583542	0.716792	0.948489	0.837076	0.1103
PG 32:0	0.688755	0.568975	0.937952	0.511929	1.68297	1.42958	0.970026	0.8717	0.501798	0.60255	0.177553	0.379308	1.05911	0.512431	0.538791	0.0147	0.252055	0.429733	0.826936	0.541693	0.505386	0.826531	0.563722	0.0032
PG 32:1	0.61835	0.493992	0.862335	0.515872	1.14151	1.29112	0.820529	0.2403	0.324047	0.385361	0.152443	0.385189	0.778846	0.532532	0.426403	0.0011	0.386926	0.513868	0.631293	0.406255	0.281778	0.786874	0.501166	0.001
PG 34:1	0.798645	0.502764	1.07209	1.03147	1.81782	2.63397	1.30946	0.3834	0.533002	0.498574	0.285287	0.346877	0.973292	0.384544	0.503596	0.0054	0.462179	0.54009	1.09139	0.797496	0.304777	0.717518	0.652242	0.0284
PS 34:2	1.12092	0.614915	1.09936	0.821133	2.07699	3.84264	1.59599	0.288	0.359416	0.324526	0.277954	0.481273	0.656758	0.302572	0.400417	0.0003	0.238958	0.344613	0.582215	0.434871	0.276537	0.31906	0.366042	<0.0001
PS 34:3	1.04162	0.727814	1.0218	0.744692	2.16471	3.81755	1.58636	0.3094	0.498314	0.355473	0.367666	0.800278	0.781913	0.44792	0.541928	0.0025	0.340946	0.354959	0.99203	0.426176	0.364351	0.318137	0.4661	0.0044
PS 36:2	1.50254	0.580376	0.906153	0.706583	2.2958	2.5498	1.42354	0.2713	0.176284	0.280128	0.198367	0.284861	0.452542	0.181912	0.262349	<0.0001	0.207807	0.274913	0.657648	0.37151	0.233644	0.189937	0.322576	0.0004
PS 36:3	1.27653	0.462659	1.31118	0.846879	1.79957	3.34641	1.50721	0.271	0.265443	0.294692	0.216988	0.550391	0.542182	0.328755	0.366409	0.0001	0.209908	0.309236	0.609481	0.34162	0.247306	0.263731	0.330214	<0.0001
PS 38:2	1.79227	0.641975	1.11729	0.693643	2.03878	3.23613	1.58668	0.2163	0.341884	0.362884	0.280259	0.484365	0.550889	0.430888	0.408528	<0.0001	0.300416	0.263444	0.643209	0.397376	0.292399	0.280562	0.362901	<0.0001
PS 38:3	1.75957	0.685899	1.21259	0.825012	2.50735	3.71894	1.78489	0.1575	0.355679	0.317091	0.3052	0.533297	0.635432	0.362207	0.418151	<0.0001	0.263213	0.346107	0.918627	0.416315	0.276677	0.314653	0.422599	0.0019
PS 40:2	1.61857	0.552399	1.14458	0.816595	1.88099	4.19856	1.70195	0.1913	0.434408	0.639661	0.67407	0.593721	1.29472	0.661203	0.716297	0.0726	0.346308	0.599757	0.871793	0.508477	0.350899	0.430332	0.517928	0.0026
PS 40:3	1.52161	0.698596	0.89718	0.896721	2.67076	3.23776	1.65377	0.4294	0.676389	0.500556	0.501606	0.557714	1.26359	0.744622	0.707413	0.0682	0.39095	0.740523	0.887043	0.55208	0.485597	0.615572	0.611961	0.0028
PS 42:2	1.14087	0.645063	0.79766	0.577294	1.92031	2.99027	1.34524	0.4294	0.519979	0.739644	0.704163	0.583186	1.4274	0.639615	0.768997	0.1201	0.345328	0.733216	1.45957	0.549063	0.496439	0.494897	0.679753	0.1143
PS 42:3	1.30753	0.656697	0.827652	0.419391	1.93813	2.69999	1.30823	0.4343	0.694703	0.686856	0.662215	0.864698	1.09832	0.915944	0.820456	0.0545	0.393581	0.716056	1.1912	0.499643	0.473781	0.525694	0.633325	0.0284
PS 42:4	1.06569	0.639276	0.964519	0.47249	1.953	2.25935	1.22572	0.4454	0.707318	0.619657	0.677443	0.797746	1.59696	0.829877	0.8715	0.4142	0.443817	0.722767	1.1923	0.810928	0.418592	0.665473	0.708979	0.056
